# Antimicrobial resistance genes predict plasmid generalism and network structure in wastewater

**DOI:** 10.1101/2022.05.11.491481

**Authors:** Alice Risely, Thibault Stalder, Benno I. Simmons, Eva M. Top, Angus Buckling, Dirk Sanders

## Abstract

Plasmids are mobile genetic elements that can act as mutualists or parasites to their bacterial hosts depending on their accessory genes and environment. Ecological network theory predicts that mutualists, such as plasmids with antimicrobial resistance (AMR) genes in the presence of antimicrobials, should act as generalists, while plasmids without beneficial genes are expected to be more specialised. Therefore, whether the relationship between plasmid and host is mutualistic or antagonistic is likely to have a strong impact on the formation of interaction network structures and the spread of AMR genes across microbial networks. Here we re-analyse Hi-C metagenome data from wastewater samples and identify plasmid signatures with machine learning to generate a natural host-plasmid network. We found that AMR-carrying plasmids indeed interacted with more hosts than non-AMR plasmids (on average 14 versus 3, respectively). The AMR plasmid-host subnetwork showed a much higher connectedness and nestedness than the subnetwork associated with non-AMR plasmids. The overall network was clustered around Proteobacteria and AMR-carrying plasmids giving them a crucial role in network connectivity. Therefore, by forming mutualistic networks with their hosts, beneficial AMR plasmids lead to more connected network structures that ultimately share a larger gene pool of AMR genes across the network.
