## Supplemental Table 1 for "Antimicrobial resistance genes predict plasmid generalism and network structure in wastewater"

### Sheet: MAG_metadata
Supplementary Table 1. Proximeta metadata for each MAG included in this study, including its relative abundance, completeness, likely taxonomy based on MASH assignment, and GC content.
cluster_id	abundance	completeness	marker_gene_overrepresentation	marker_lineage	mash_reference	mash_hashes	mash_p-value	genome_size	gc%	num_contigs	n50	mean_contig_length	kmer_coherence
bin_27	0.150792	100	0	k__Bacteria (UID2570)	Bacteroides_propionicifaciens_DSM_19291_JCM_14649.fna	2	4.73e-08	2793135	37.5	73	312615	38262.1	0.01
bin_29	0.122526	100	1.19	c__Deltaproteobacteria (UID3217)	Chlamydomonas_leiostraca.fna	1	3.17e-06	2748742	48.44	155	48306	17733.8	0.012
bin_45	0.0329838	97.53	0.19	f__Lachnospiraceae (UID1256)	Lachnospiraceae_bacterium_1_1_57FAA.fna	765	0	2382892	41.78	84	53430	28367.8	0.011
bin_42	0.14244	97.51	0.62	c__Gammaproteobacteria (UID4201)	Enhydrobacter_aerosaccus_SK60.fna	8	1.16e-33	2394384	45.09	139	57603	17225.8	0.013
bin_38	0.14469	97.39	2.38	c__Betaproteobacteria (UID3888)	Neisseria_shayeganii_871.fna	7	2.21e-29	2456355	54.67	252	10516	9747.44	0.013
bin_19	0.348485	97.18	1.82	c__Betaproteobacteria (UID3888)	Laribacter_hongkongensis_HLHK9.fna	459	0	3119549	62.39	305	12015	10228	0.017
bin_46	0.0557128	95.92	1.36	o__Clostridiales (UID1212)	Brachyspira_pilosicoli_P43_6_78.fna	1	0.000280075	2378618	50.26	129	19327	18438.9	0.013
bin_100	0.0421138	95.48	1.9	p__Firmicutes (UID1022)	Peptoniphilus_obesi_ph1.fna	3	1.21e-12	1641341	34.64	168	6272	9769.89	0.012
bin_32	0.0618474	93.88	2.18	c__Gammaproteobacteria (UID4444)	Pseudomonas_caeni_DSM_24390.fna	16	5.51e-70	2656437	49.24	137	12690	19390	0.01
bin_36	0.0794034	93.44	2.99	f__Lachnospiraceae (UID1255)	Firmicutes_bacterium_CAG_24.fna	544	0	2521579	49.32	312	20157	8081.98	0.012
bin_79	0.0327488	93.32	2.99	o__Clostridiales (UID1212)	Eubacterium_sp._CAG_202.fna	545	0	1881009	39.02	229	48782	8214.01	0.013
bin_63	0.0504494	93.14	0.6	c__Betaproteobacteria (UID3888)	Conchiformibius_kuhniae_DSM_17694.fna	4	1.31e-16	2055433	52.24	134	27560	15339	0.011
bin_44	0.184358	93.12	4.71	c__Betaproteobacteria (UID3888)	Aquaspirillum_serpens_DSM_68.fna	2	4.01e-08	2383161	57.67	319	11520	7470.72	0.014
bin_54	0.113174	92.81	1.25	o__Clostridiales (UID1212)	Faecalibacterium_cf._prausnitzii_KLE1255.fna	6	7.84e-25	2234554	56.76	309	22920	7231.57	0.013
bin_118	0.0164926	92.79	0.71	o__Clostridiales (UID1120)	Veillonella_sp._oral_taxon_780_str._F0422.fna	2	1.68e-08	1510921	39.49	134	4440	11275.5	0.01
bin_2	0.163224	92.73	4.27	k__Bacteria (UID1453)	Streptomyces_sclerotialus.fna	5	8.3e-19	4597733	71.66	561	3545	8195.6	0.013
bin_16	0.166169	92.34	8.5	c__Betaproteobacteria (UID3971)	Ralstonia_solanacearum_FQY_4.fna	3	1.01e-11	3227320	55.95	415	15732	7776.67	0.013
bin_1	0.118401	92.05	2.91	c__Gammaproteobacteria (UID4201)	Aeromonas_veronii_Hm21.fna	4	3.33e-15	4684409	63.52	591	17850	7926.24	0.014
bin_11	0.144934	91.94	2.62	k__Bacteria (UID2329)	Sebaldella_termitidis_ATCC_33386.fna	683	0	3585443	33.85	445	7264	8057.18	0.014
bin_72	0.0622712	91.86	3.46	p__Proteobacteria (UID3061)	Persephonella_marina_EX_H1.fna	2	2.44e-08	1954907	42.52	282	6779	6932.29	0.012
bin_58	0.262937	91.65	2.94	o__Pseudomonadales (UID4679)	Moraxella_boevrei_DSM_14165.fna	3	2.93e-12	2168943	44.36	270	7618	8033.12	0.014
bin_3	0.11936	91.17	3.23	o__Actinomycetales (UID1663)	Ornithinimicrobium_pekingense_DSM_21552.fna	7	1.02e-27	4509806	71.05	467	5883	9656.97	0.013
bin_18	0.139886	90.91	1.49	o__Bacteroidales (UID2657)	Bacteroides_sp._CAG_98.fna	719	0	3171656	42.37	203	12069	15623.9	0.01
bin_5	0.135046	90.62	1.18	o__Bacteroidales (UID2657)	Bacteroides_caccae_CAG_21.fna	671	0	4004771	42.37	217	29745	18455.2	0.01
bin_35	0.0503853	90.17	0.96	c__Betaproteobacteria (UID3959)	Nitrosomonas_sp._AL212.fna	14	1.39e-60	2563233	44.38	151	23564	16975	0.01
bin_68	0.0390976	90.16	3.03	o__Clostridiales (UID1212)	Mageeibacillus_indolicus_UPII9_5.fna	2	2.31e-08	1979366	54.01	236	7014	8387.14	0.012
bin_21	0.0340133	89.66	8.93	k__Bacteria (UID203)	Thermoplasma_volcanium_GSS1.fna	1	0.000234851	2966893	44.93	339	3681	8751.9	0.012
bin_62	0.0204229	89.4	7.37	f__Bifidobacteriaceae (UID1462)	Bifidobacterium_bifidum_IPLA_20015.fna	639	0	2068561	63.34	190	9520	10887.2	0.011
bin_23	0.0871662	89.33	3.61	p__Bacteroidetes (UID2605)	Alistipes_sp._CAG_29.fna	503	0	2880338	59.19	286	5671	10071.1	0.013
bin_13	0.12508	88.9	1.28	o__Bacteroidales (UID2621)	Parabacteroides_merdae_CAG_48.fna	703	0	3478156	45.71	277	8081	12556.5	0.012
bin_85	0.0575302	88.25	1.91	o__Burkholderiales (UID4000)	Acidovorax_radicis_N35.fna	3	4.74e-12	1775062	55.66	191	10834	9293.52	0.013
bin_22	0.0915858	88	7.64	c__Gammaproteobacteria (UID4442)	Tolumonas_auensis_DSM_9187.fna	426	0	2937770	49.3	273	60067	10761.1	0.012
bin_7	0.0290201	87.82	1.95	o__Actinomycetales (UID1815)	Mycobacterium_phlei_RIVM601174.fna	14	1.06e-57	3810243	68.17	199	81775	19147	0.009
bin_117	0.0170597	87.11	2.12	k__Bacteria (UID2372)	Enterococcus_caccae_ATCC_BAA_1240.fna	2	2.94e-08	1522442	34.8	155	7655	9822.21	0.011
bin_10	0.17046	86.77	4.12	o__Burkholderiales (UID4000)	Sphaerotilus_natans_subsp._natans_DSM_6575.fna	211	0	3668584	70.1	480	9214	7642.88	0.016
bin_55	0.116637	86.36	4.05	f__Lachnospiraceae (UID1286)	Roseburia_sp._CAG_18.fna	524	0	2222921	44.39	313	6223	7101.98	0.013
bin_76	0.0302759	86.21	2.35	k__Bacteria (UID203)	Klebsiella_oxytoca_KCTC_1686.fna	1	0.000326983	1894423	47.6	174	9021	10887.5	0.011
bin_24	0.092149	86.18	2.46	o__Bacteroidales (UID2657)	Bacteroides_eggerthii_CAG_109.fna	694	0	2867689	45.18	184	17466	15585.3	0.012
bin_48	0.093174	85.84	3.7	f__Rhodocyclaceae (UID3972)	beta_proteobacterium_JGI_0001003_N18.fna	2	5.17e-10	2315170	48.24	260	6744	8904.5	0.014
bin_26	0.0808682	85.76	2.34	o__Bacteroidales (UID2621)	Parabacteroides_sp._CAG_2.fna	2	7.7e-08	2820657	41.3	281	17461	10037.9	0.011
bin_66	0.0738757	85.45	1.51	o__Clostridiales (UID1212)	Ruminococcus_sp._CAG_57.fna	498	0	2036444	43.45	271	4197	7514.55	0.012
bin_106	0.0793572	85.22	1.24	k__Bacteria (UID2569)	Paludibacter_propionicigenes_WB4.fna	2	3.18e-08	1586596	35.09	229	7031	6928.37	0.013
bin_95	0.0155403	85.18	1.9	o__Clostridiales (UID1212)	Firmicutes_bacterium_CAG_41.fna	440	0	1703186	38.75	227	13849	7503.02	0.012
bin_110	0.0148896	84.99	1.5	o__Selenomonadales (UID1024)	Carnobacterium_sp._N15.MGS_207.fna	593	0	1566359	43.48	78	93084	20081.5	0.012
bin_84	0.0395066	84.93	3.3	f__Bifidobacteriaceae (UID1462)	Bifidobacterium_longum.fna	544	0	1781857	60.29	211	5444	8444.82	0.012
bin_53	0.0232323	84.6	2.86	o__Clostridiales (UID1120)	Acetobacterium_dehalogenans_DSM_11527.fna	48	2.62e-229	2282462	44.79	335	7937	6813.32	0.013
bin_74	0.0528115	84.4	3.64	o__Burkholderiales (UID4000)	Bordetella_parapertussis_12822.fna	3	5.06e-12	1929147	58.09	223	16859	8650.88	0.013
bin_111	0.0580241	84.37	1.78	c__Betaproteobacteria (UID3888)	Oenococcus_oeni_PSU_1.fna	2	1.78e-08	1556694	49.2	247	17481	6302.4	0.013
bin_96	0.0202843	83.45	2.24	p__Bacteroidetes (UID2605)	Bacteroidales_bacterium_CF.fna	6	2.17e-25	1663386	40.06	214	4216	7772.83	0.012
bin_101	0.028087	82.88	3.06	o__Lactobacillales (UID543)	Lactococcus_raffinolactis_4877.fna	47	6.12e-233	1622263	40.71	132	13054	12289.9	0.01
bin_25	0.0288622	82.79	4.05	o__Actinomycetales (UID1663)	Streptomyces_sp._SirexAA_E.fna	5	1.86e-19	2851129	71.38	353	3677	8076.85	0.012
bin_70	0.0249291	82.72	0.56	c__Gammaproteobacteria (UID4387)	Chelonobacter_oris.fna	9	1.18e-38	1956721	43.55	261	17825	7497.02	0.012
bin_9	0.133154	82.06	1.54	o__Bacteroidales (UID2621)	Parabacteroides_distasonis_ATCC_8503.fna	515	0	3691346	45.44	532	10197	6938.62	0.013
bin_67	0.116308	81.82	1.9	o__Clostridiales (UID1226)	Blautia_sp._CAG_37.fna	444	0	2026343	48.77	302	26828	6709.75	0.014
bin_57	0.0245022	81.58	2.68	o__Actinomycetales (UID1572)	Cellulosimicrobium_cellulans_LMG_16121.fna	12	3.18e-51	2190389	71.53	337	16968	6499.67	0.014
bin_77	0.0508173	81.42	2.04	o__Clostridiales (UID1212)	Subdoligranulum_variabile_DSM_15176.fna	9	2.12e-38	1887293	61.47	319	9922	5916.28	0.014
bin_31	0.063138	81.07	3.83	o__Actinomycetales (UID1697)	Tessaracoccus_sp._SIT6.fna	12	3.4e-51	2665435	70.74	386	13695	6905.27	0.013
bin_81	0.0373594	80.96	2.99	c__Betaproteobacteria (UID3888)	Pseudogulbenkiania_sp._NH8B.fna	4	3.1e-16	1844593	60.02	165	47835	11179.4	0.012
bin_128	0.0300995	79.4	1.74	o__Clostridiales (UID1212)	Clostridium_sp._CAG_217.fna	493	0	1472340	54.83	210	8003	7011.14	0.012
bin_189	0.00374599	79.39	0	k__Bacteria (UID2495)	Cupriavidus_necator_N_1.fna	1	0.00010945	709081	42.79	25	19817	28363.2	0.007
bin_98	0.0854224	79.07	3.29	p__Bacteroidetes (UID2605)	Alistipes_putredinis_CAG_67.fna	512	0	1646761	55.13	254	3486	6483.31	0.014
bin_94	0.339116	78.96	2.25	o__Lactobacillales (UID544)	Streptococcus_suis_86_5192.fna	213	0	1704247	39.66	346	25951	4925.57	0.016
bin_34	0.233782	78.85	3.52	o__Bacteroidales (UID2657)	Bacteroides_stercoris_CAG_120.fna	448	0	2569416	46.41	406	11756	6328.61	0.015
bin_124	0.0510241	78.68	0.83	f__Bifidobacteriaceae (UID1458)	Bifidobacterium_adolescentis_CAG_119.fna	543	0	1492050	60.18	211	5583	7071.33	0.013
bin_52	0.0261853	77.31	1.72	p__Bacteroidetes (UID2591)	Sediminibacterium_sp._OR43.fna	2	5.25e-08	2295977	47.84	356	7122	6449.37	0.012
bin_41	0.0528569	76.38	2.53	o__Clostridiales (UID1226)	Ruminococcus_sp._JC304.fna	9	3.89e-37	2419808	43.87	392	7693	6172.98	0.013
bin_49	0.0274953	76.26	1.64	o__Bacteroidales (UID2617)	Bacteroides_sp._CAG_20.fna	530	0	2312566	43.4	373	5874	6199.91	0.013
bin_91	0.0146446	76.17	3.33	f__Bifidobacteriaceae (UID1458)	Bifidobacterium_pseudocatenulatum_CAG_263.fna	496	0	1710007	56.61	203	8432	8423.68	0.012
bin_109	0.014723	75.07	3.66	k__Bacteria (UID2329)	Fusobacterium_hwasookii_ChDC_F128.fna	3	1.63e-12	1568013	30.51	249	12617	6297.24	0.013
bin_64	0.0401173	74.88	1.54	o__Clostridiales (UID1120)	Faecalibacterium_sp._CAG_74.fna	368	0	2048004	59.01	397	7057	5158.7	0.013
bin_65	0.223274	74.19	1.9	o__Clostridiales (UID1226)	Ruminococcus_sp._CAG_9.fna	322	0	2047387	41.46	397	4907	5157.15	0.015
bin_126	0.0138845	73.4	0.69	p__Firmicutes (UID1022)	Megamonas_funiformis_CAG_377.fna	502	0	1477195	32.38	165	13849	8952.7	0.012
bin_86	0.0320394	73.33	1.57	o__Clostridiales (UID1212)	Intestinimonas_butyriciproducens.fna	6	5.22e-25	1773260	59.91	252	8133	7036.75	0.014
bin_125	0.175058	73.15	1.4	o__Clostridiales (UID1120)	Proteocatella_sphenisci_DSM_23131.fna	13	2.1e-58	1480545	41.06	284	2587	5213.19	0.018
bin_134	0.0353267	73.06	1.59	o__Clostridiales (UID1212)	Eubacterium_siraeum_CAG_80.fna	275	0	1401167	45.7	274	6355	5113.75	0.013
bin_114	0.124903	72.45	2.93	o__Lactobacillales (UID355)	Aerococcus_viridans_ATCC_11563.fna	2	1.97e-08	1548662	45.45	252	10196	6145.48	0.016
bin_37	0.07894	72.44	1.01	k__Bacteria (UID2569)	Pyrobaculum_sp._1860.fna	1	0.000280547	2468148	38	406	12984	6079.18	0.013
bin_73	0.0131249	71.94	0.42	p__Actinobacteria (UID1454)	Ralstonia_pickettii_DTP0602.fna	2	6.28e-08	1930919	64.08	234	18356	8251.79	0.011
bin_161	0.00773004	71.7	0.94	k__Bacteria (UID2372)	Catenibacterium_sp._CAG_290.fna	305	0	1086711	34.31	150	10418	7244.74	0.012
bin_56	0.030147	71.59	0.52	o__Actinomycetales (UID1697)	bacterium_SIT7.fna	5	1.57e-20	2198942	67.8	98	26756	22438.2	0.009
bin_20	0.127745	71.58	0	k__Bacteria (UID203)	Trueperella_pyogenes_TP8.fna	4	3.16e-16	3037950	59.16	270	7080	11251.7	0.011
bin_147	0.0209241	70.41	4.03	o__Clostridiales (UID1212)	Oscillibacter_sp._ER4.fna	264	0	1246696	59.83	246	5464	5067.87	0.013
bin_40	0.178072	70.06	1.06	c__Gammaproteobacteria (UID4444)	Pseudomonas_caeni_DSM_24390.fna	84	0	2429790	48.27	325	6591	7476.28	0.013
bin_78	0.1926	69.56	2.96	c__Betaproteobacteria (UID3888)	Aquaspirillum_serpens_DSM_68.fna	169	0	1883143	49.75	357	5114	5274.91	0.014
bin_15	1.63042	69.34	8.08	c__Betaproteobacteria (UID3888)	Neisseria_sp._oral_taxon_020_str._F0370.fna	5	2.51e-20	3315535	54.72	849	4169	3905.22	0.023
bin_80	0.00893674	68.48	0.52	o__Actinomycetales (UID1697)	Propionicicella_superfundia_DSM_22317.fna	3	3.66e-12	1867517	65.55	41	112198	45549.2	0.005
bin_119	0.0481163	67.94	3.51	o__Lactobacillales (UID544)	Streptococcus_minor_DSM_17118.fna	14	1.01e-63	1509724	44.95	215	5173	7021.97	0.013
bin_6	0.747048	67.81	4.38	o__Bacteroidales (UID2657)	Bacteroides_uniformis_CL03T12C37.fna	442	0	4004280	45.82	732	5390	5470.33	0.017
bin_59	0.665712	67.35	2.83	g__Prevotella (UID2724)	Prevotella_copri_CAG_164.fna	258	0	2165951	44.98	476	14248	4550.32	0.018
bin_132	0.138648	67.18	6.47	o__Burkholderiales (UID4000)	Rubrivivax_gelatinosus_IL144.fna	5	8.55e-21	1427631	59.2	317	5661	4503.57	0.016
bin_97	0.0609168	66.16	3.54	g__Prevotella (UID2724)	Prevotella_paludivivens_DSM_17968_JCM_13650.fna	18	2.54e-81	1649409	38.89	148	21445	11144.7	0.013
bin_89	0.0578074	65.88	3.01	o__Clostridiales (UID1226)	Ruminococcus_sp._CAG_90.fna	441	0	1749954	45.84	257	18347	6809.16	0.012
bin_157	0.0114423	65.74	0.81	o__Clostridiales (UID1212)	Eubacterium_sp._CAG_180.fna	473	0	1154266	45.97	133	16719	8678.69	0.011
bin_141	0.0573649	65.27	2.22	p__Bacteroidetes (UID2605)	Bacteroidales_bacterium_CF.fna	5	2.96e-21	1360522	37.96	239	10228	5692.56	0.013
bin_60	0.0420861	64.78	7.76	k__Bacteria (UID2569)	Paludibacter_propionicigenes_WB4.fna	3	4.79e-12	2125802	41.78	475	16554	4475.37	0.014
bin_30	0.287703	64.66	8.62	k__Bacteria (UID203)	Alicycliphilus_denitrificans_BC.fna	24	1.59e-106	2693210	66.12	404	2741	6666.36	0.017
bin_61	0.0330171	64.27	6.19	k__Bacteria (UID203)	_Eubacterium_hallii_DSM_3353.fna	3	4.05e-12	2082197	41.47	295	25281	7058.29	0.012
bin_137	0.00897316	63.68	1.02	f__Bifidobacteriaceae (UID1458)	Bifidobacterium_thermacidophilum_subsp._thermacidophilum_DSM_15837.fna	359	0	1395642	60.73	110	8149	12687.6	0.011
bin_4	1.0242	63.41	9.92	o__Bacteroidales (UID2654)	Bacteroides_vulgatus_str._3975_RP4.fna	381	0	4433543	41.8	852	8611	5203.69	0.017
bin_116	0.0156637	62.93	0	k__Bacteria (UID203)	bacterium_SIT7.fna	4	1.14e-16	1534713	69.52	70	15554	21924.5	0.008
bin_113	0.0430152	62.52	0	k__Bacteria (UID3187)	Candidatus_Nitrospira_defluvii.fna	57	1.86e-282	1549521	58.81	103	18260	15043.9	0.009
bin_75	0.0235659	62.1	6.54	o__Flavobacteriales (UID2815)	Epilithonimonas_tenax_DSM_16811.fna	9	3.14e-38	1900398	36.01	335	5602	5672.83	0.014
bin_108	0.0182324	61.84	0.21	o__Clostridiales (UID1226)	Clostridium_sp._CAG_43.fna	426	0	1575233	50.18	235	17201	6703.12	0.012
bin_43	0.0540339	61.83	4.61	c__Betaproteobacteria (UID3971)	Candidatus_Accumulibacter_sp._BA_91.fna	383	0	2387807	61.58	190	32274	12567.4	0.011
bin_51	0.0376844	61.55	3.45	k__Bacteria (UID203)	Pseudomonas_caeni_DSM_24390.fna	16	1.6e-70	2307981	48.87	309	4507	7469.19	0.012
bin_149	0.0154694	61.01	5.32	f__Lachnospiraceae (UID1256)	Coprococcus_comes_CAG_19.fna	327	0	1221519	43.41	55	30750	22209.4	0.008
bin_88	0.0197315	60.22	0.71	o__Clostridiales (UID1120)	Escherichia_phage_ECML_134.fna	1	3.46e-05	1755116	39.92	325	3304	5400.36	0.013
bin_133	0.0192868	59.76	1.73	p__Proteobacteria (UID3061)	Flavobacterium_branchiophilum_FL_15.fna	1	0.000230104	1414204	41.84	317	2817	4461.21	0.014
bin_14	0.0296692	57.4	1.72	k__Bacteria (UID203)	Burkholderia_cenocepacia_AU_1054.fna	3	2.53e-11	3464794	61.92	782	8977	4430.68	0.015
bin_173	0.0792519	56.14	1.12	o__Clostridiales (UID1212)	Ruminococcus_sp._A254.MGS_108.fna	320	0	916661	41.46	215	2643	4263.54	0.014
bin_33	0.0629367	54.64	1.72	k__Bacteria (UID203)	Bacteroides_fragilis.fna	184	0	2629964	43.98	199	5933	13215.9	0.011
bin_115	0.0166418	54.52	8.06	k__Bacteria (UID2569)	Flavobacterium_sp._AED.fna	9	1.06e-38	1538441	34.83	75	16794	20512.5	0.009
bin_148	0.0252728	54.39	5.41	f__Lachnospiraceae (UID1256)	Dorea_longicatena_CAG_42.fna	333	0	1224344	42.05	77	36989	15900.6	0.01
bin_129	0.0142424	54.31	0	k__Bacteria (UID203)	Rhyacionia_leptotubula.fna	1	3.57e-06	1458232	36.19	325	2502	4486.87	0.014
bin_50	0.0076693	53.45	0	k__Bacteria (UID203)	Amsacta_moorei_entomopoxvirus_L_.fna	2	1.15e-09	2312346	29.62	29	87304	79736.1	0.007
bin_69	0.0476992	52.63	4.39	k__Bacteria (UID203)	Desulfovibrio_desulfuricans_subsp._desulfuricans_DSM_642.fna	17	1.17e-75	1964749	58.3	492	5609	3993.39	0.015
bin_140	0.00989045	51.39	1.32	f__Lachnospiraceae (UID1255)	Lachnospiraceae_bacterium_CAG_25.fna	3	1.29e-12	1368692	39.37	192	10115	7128.6	0.012
bin_87	0.0273855	51.02	6.03	k__Bacteria (UID203)	Pantoea_sp._PSNIH2.fna	6	2.76e-35	1767485	40.74	434	6175	4072.55	0.015
bin_39	0.056499	50.86	8.62	k__Bacteria (UID203)	Bacteroides_cellulosilyticus_CAG_158.fna	211	0	2442672	42.91	195	3961	12526.5	0.011
bin_152	0.0186595	50.86	0	k__Bacteria (UID203)	Veillonella_sp._CAG_933.fna	2	1.86e-08	1200546	48.49	209	9787	5744.24	0.013
bin_90	0.181745	50.46	8.86	c__Betaproteobacteria (UID3971)	Thauera_aminoaromatica_S2.fna	4	2.47e-16	1710032	61.88	390	2897	4384.7	0.015
bin_167	0.0204588	49.66	0	o__Clostridiales (UID1226)	Ruminococcus_obeum_CAG_39.fna	292	0	996366	42.5	55	16067	18115.8	0.008
bin_154	0.00874546	49.09	6.88	o__Lactobacillales (UID543)	Lactococcus_raffinolactis_4877.fna	71	0	1183165	39.55	190	14101	6227.18	0.013
bin_168	0.0173781	48.52	0	o__Clostridiales (UID1212)	Eubacterium_hallii_CAG_12.fna	305	0	958170	38.63	59	17696	16240.2	0.009
bin_71	0.0791454	48.49	8.13	k__Bacteria (UID3060)	Arcobacter_cibarius_LMG_21996.fna	115	0	1955106	31.62	153	7325	12778.5	0.022
bin_150	0.0128013	47.53	0	k__Bacteria (UID203)	Bilophila_wadsworthia_3_1_6.fna	199	0	1208218	61.69	281	2748	4299.71	0.014
bin_138	0.399614	47.22	2.3	c__Gammaproteobacteria (UID4201)	Enhydrobacter_aerosaccus_SK60.fna	9	1.98e-39	1388094	43.36	411	4357	3377.36	0.018
bin_131	0.0796043	46.64	0	c__Betaproteobacteria (UID3971)	Anaeromyxobacter_dehalogenans_2CP_C.fna	2	3.2e-08	1430126	62.19	167	15173	8563.63	0.015
bin_177	0.0119242	45.84	0.88	o__Actinomycetales (UID1530)	Propionibacterium_sp._oral_taxon_192_str._F0372.fna	5	6.88e-22	893856	66.47	62	33838	14417	0.009
bin_12	0.632572	45.35	9.04	c__Gammaproteobacteria (UID4442)	Aeromonas_caviae_Ae398.fna	276	0	3541239	62.39	895	3589	3956.69	0.016
bin_17	0.186025	45.17	6.38	k__Bacteria (UID203)	Chitinimonas_koreensis_DSM_17726.fna	3	1.63e-11	3181221	62.76	784	4621	4057.68	0.016
bin_164	0.0082071	44.83	3.45	k__Bacteria (UID203)	Firmicutes_bacterium_CAG_83.fna	314	0	1025138	62.19	217	4279	4724.14	0.014
bin_121	0.0160783	43.86	1.75	k__Bacteria (UID203)	Clostridium_sp._CAG_91.fna	365	0	1506609	48.28	259	3200	5817.02	0.012
bin_112	0.0179927	43.35	5.17	k__Bacteria (UID203)	Thauera_aminoaromatica_S2.fna	3	2.9e-12	1555207	67.36	424	3050	3667.94	0.015
bin_146	0.0271386	43.21	3.57	k__Bacteria (UID203)	Faecalibacterium_sp._CAG_82.fna	22	2.36e-104	1263271	61.51	256	5377	4934.65	0.014
bin_92	0.166029	43.1	6.9	k__Bacteria (UID203)	Kingella_oralis_ATCC_51147.fna	2	2.58e-08	1709640	48.8	436	2871	3921.19	0.015
bin_166	0.0241601	43.01	0	k__Bacteria (UID2569)	Buchnera_aphidicola_str._APS_Acyrthosiphon_pisum_.fna	1	8.88e-05	999132	38.21	74	9403	13501.8	0.01
bin_145	0.471344	42.94	1.11	f__Comamonadaceae (UID4119)	Comamonas_aquatica_NBRC_14918.fna	5	3.89e-21	1275170	59.52	390	3792	3269.67	0.02
bin_135	0.0808397	42.55	2.2	f__Flavobacteriaceae (UID2817)	Flavobacterium_succinicans_LMG_10402.fna	28	3.02e-132	1399185	35.29	312	3234	4484.57	0.015
bin_192	0.00771096	42.11	0	k__Bacteria (UID203)	Eubacterium_eligens_CAG_72.fna	108	0	677444	36.99	34	13994	19924.8	0.01
bin_123	0.0379835	41.72	0.66	o__Pseudomonadales (UID4488)	Pseudomonas_sp._EGD_AK9.fna	19	6.71e-86	1497095	69.01	130	35990	11516.1	0.014
bin_99	0.0253039	41.38	1.72	k__Bacteria (UID203)	Desulfomicrobium_escambiense_DSM_10707.fna	8	5.09e-34	1642253	62.61	412	3614	3986.05	0.015
bin_136	0.083727	41.07	5.36	k__Bacteria (UID203)	Faecalibacterium_cf._prausnitzii_KLE1255.fna	189	0	1398615	58.73	328	4773	4264.07	0.015
bin_169	0.0138912	41.07	0.63	o__Clostridiales (UID1226)	Blautia_sp._CAG_52.fna	130	0	948963	44.41	58	21939	16361.4	0.01
bin_202	0.00536188	40.35	0	k__Bacteria (UID203)	Dorea_formicigenerans_CAG_28.fna	172	0	582083	41.79	30	41841	19402.8	0.009
bin_197	0.116828	39.78	1.12	k__Bacteria (UID2329)	Bacteroides_graminisolvens_DSM_19988_JCM_15093.fna	3	3.2e-13	643030	29.94	169	3828	3804.91	0.016
bin_142	0.792424	39.13	2.67	c__Gammaproteobacteria (UID4201)	Enhydrobacter_aerosaccus_SK60.fna	115	0	1348624	42.55	408	2664	3305.45	0.019
bin_211	0.00475954	38.32	2.22	p__Firmicutes (UID1022)	Dialister_invisus_CAG_218.fna	232	0	550381	43.66	66	22379	8339.11	0.011
bin_28	0.451045	37.93	0	k__Bacteria (UID203)	Cupriavidus_taiwanensis_STM_6070.fna	7	6.96e-28	2773184	67.6	618	8074	4487.35	0.017
bin_102	0.013702	37.93	8.62	k__Bacteria (UID203)	Bacteroides_uniformis_dnLKV2.fna	2	3.79e-08	1615235	44.87	374	4004	4318.81	0.014
bin_185	0.00643608	37.62	0	k__Bacteria (UID209)	Corynebacterium_glutamicum_K051.fna	1	0.00013795	742968	49.66	159	7796	4672.75	0.013
bin_261	0.000802377	37.15	0	k__Bacteria (UID203)	Nostoc_sp._PCC_7120.fna	1	6.06e-05	277871	38.09	9	17322	30874.6	0.006
bin_170	0.00615506	37.07	0	k__Bacteria (UID203)	Ralstonia_solanacearum_FQY_4.fna	1	0.000146905	935334	53.71	142	5931	6586.86	0.012
bin_180	0.0687423	36.42	0	k__Bacteria (UID2569)	Listeria_monocytogenes_M7.fna	1	0.000145694	816651	39.15	189	8192	4320.9	0.014
bin_183	0.0216039	36.21	0	k__Bacteria (UID203)	Pseudomonas_mendocina_NK_01.fna	2	1.19e-08	774973	55.35	72	49689	10763.5	0.012
bin_143	0.00925236	36.12	0	k__Bacteria (UID203)	Blautia_sp._CAG_257.fna	251	0	1334666	44.22	222	10274	6012.01	0.013
bin_122	0.0159065	35.52	6.03	k__Bacteria (UID203)	Bacteroides_salyersiae_CL02T12C01.fna	2	3.66e-08	1498286	41.37	349	2947	4293.08	0.014
bin_144	0.0247091	35.13	2.4	p__Bacteroidetes (UID2605)	Aquifex_aeolicus_VF5.fna	1	0.000162513	1325570	46.48	199	10449	6661.16	0.013
bin_217	0.00966628	34.92	0	o__Clostridiales (UID1226)	Clostridium_sp._CAG_590.fna	2	4.8e-09	515717	41.94	35	41066	14734.8	0.009
bin_8	0.0556977	33.78	3.45	k__Bacteria (UID203)	Klebsiella_pneumoniae.fna	370	0	3705878	58.56	833	9452	4448.83	0.015
bin_130	0.0161044	33.51	0	k__Bacteria (UID203)	Dechlorosoma_suillum_PS.fna	227	0	1430187	67.7	361	4672	3961.74	0.016
bin_188	0.0176524	33.08	1.64	k__Bacteria (UID2570)	Prevotella_paludivivens_DSM_17968_JCM_13650.fna	16	5.08e-76	716392	38.49	61	15628	11744.1	0.012
bin_127	0.0256804	32.76	3.45	k__Bacteria (UID203)	Acinetobacter_bouvetii_DSM_14964_CIP_107468.fna	147	0	1474549	44.26	302	3557	4882.61	0.013
bin_186	0.00797006	32.13	0	k__Bacteria (UID203)	Serratia_marcescens_FGI94.fna	1	0.0001462	741139	56.53	161	4533	4603.35	0.014
bin_218	0.00389108	31.9	1.72	k__Bacteria (UID203)	Candidatus_Tremblaya_phenacola_PAVE.fna	1	2.92e-05	514648	39.36	105	10651	4901.41	0.013
bin_213	0.00373662	31.71	0.22	o__Clostridiales (UID1212)	Ruminococcus_sp._CAG_177.fna	176	0	536808	53.12	124	4226	4329.1	0.013
bin_103	0.0189643	31.03	0	k__Bacteria (UID203)	Acinetobacter_bohemicus_ANC_3994.fna	5	8.68e-21	1606063	40.99	311	6024	5164.19	0.013
bin_139	0.168679	30.68	2.47	f__Comamonadaceae (UID4119)	Acidovorax_ebreus_TPSY.fna	15	1.7e-67	1369483	67.15	184	11021	7442.84	0.016
bin_159	0.0406915	30.62	2.37	c__Betaproteobacteria (UID3971)	Variovorax_paradoxus_B4.fna	3	1.87e-12	1143657	65.24	126	20162	9076.64	0.013
bin_151	0.062026	30.52	3.45	k__Bacteria (UID203)	Acinetobacter_towneri_DSM_14962_CIP_107472.fna	198	0	1203361	41.64	259	4459	4646.18	0.013
bin_205	0.00472929	30.42	0	c__Clostridia (UID1118)	Rhizobium_sp._IBUN.fna	2	7.2e-09	574501	58.8	137	4103	4193.44	0.013
bin_156	0.0193398	29.64	1.72	k__Bacteria (UID203)	Alicycliphilus_sp._CRZ1.fna	3	1.16e-12	1167355	61.47	279	3736	4184.07	0.015
bin_191	0.0103015	29.31	0	k__Bacteria (UID203)	Pseudopodoces_humilis.fna	1	0.000157713	694144	41.95	116	7883	5984	0.013
bin_179	0.00776738	28.95	0	k__Bacteria (UID203)	Selenomonas_ruminantium_subsp._ruminantium_ATCC_12561.fna	3	6.08e-13	847181	51.05	172	4136	4925.47	0.013
bin_214	0.00362732	28.53	0.04	k__Bacteria (UID2372)	Holdemanella_biformis_DSM_3989.fna	39	2.74e-203	535695	34.84	89	5987	6019.04	0.012
bin_153	0.0200006	28.12	0.47	o__Burkholderiales (UID4000)	Comamonas_sp._KV11.fna	5	4.46e-30	1193590	66.06	302	3548	3952.28	0.015
bin_209	0.00484225	28.01	0.63	p__Firmicutes (UID1022)	Dialister_invisus_CAG_218.fna	187	0	558572	48.32	109	12218	5124.51	0.013
bin_82	0.0931346	27.59	0	k__Bacteria (UID203)	Pseudomonas_alcaligenes_NBRC_14159.fna	185	0	1824060	66.37	461	3630	3956.75	0.016
bin_175	0.241427	27.5	0.76	o__Burkholderiales (UID4105)	Acidovorax_sp._JHL_3.fna	140	0	907931	63.27	239	1972	3798.87	0.018
bin_193	0.00593806	27.33	0.24	p__Bacteroidetes (UID2605)	Aquaspirillum_serpens_DSM_68.fna	3	2.98e-13	671294	41.54	154	2855	4359.05	0.013
bin_93	0.111217	26.32	0	k__Bacteria (UID203)	Dechloromonas_agitata_is5.fna	24	1.6e-110	1707778	64.06	412	6209	4145.09	0.015
bin_178	0.034555	26.25	0.36	k__Bacteria (UID203)	Faecalibacterium_sp._CAG_82.fna	15	9.16e-71	863999	60.32	204	5874	4235.29	0.014
bin_120	0.0446273	25.86	3.45	k__Bacteria (UID203)	Bacteroides_thetaiotaomicron_VPI_5482.fna	122	0	1506843	43.45	124	14797	12152	0.012
bin_155	0.0744831	25.86	3.45	k__Bacteria (UID203)	Acinetobacter_sp._NIPH_284.fna	107	0	1180233	39.16	285	3665	4141.17	0.014
bin_195	0.0045255	25.86	0	k__Bacteria (UID203)	Odoribacter_sp._N54.MGS_14.fna	159	0	655136	42.35	135	4104	4852.86	0.013
bin_162	0.00763347	25.79	0	k__Bacteria (UID203)	Firmicutes_bacterium_CAG_270.fna	383	0	1076876	37.14	85	20899	12669.1	0.01
bin_105	0.0407599	25	0	k__Bacteria (UID203)	Curvibacter_lanceolatus_ATCC_14669.fna	6	8.98e-25	1600411	64.06	379	5025	4222.72	0.016
bin_225	0.00365006	24.56	0	k__Bacteria (UID203)	Phascolarctobacterium_succinatutens_YIT_12067.fna	102	0	454795	48.39	104	6118	4373.03	0.013
bin_47	0.0476202	23.78	0.86	k__Bacteria (UID203)	Comamonas_aquatica_NBRC_14918.fna	11	1.11e-46	2348965	66.51	542	10762	4333.88	0.015
bin_190	0.0153544	23.28	0	k__Bacteria (UID203)	Burkholderia_sp._YI23.fna	1	0.000143251	698003	54.28	163	2822	4282.23	0.013
bin_201	0.139674	22.62	0.12	o__Bacteroidales (UID2654)	Bacteroides_graminisolvens_DSM_19988_JCM_15093.fna	104	0	591135	39.76	149	2416	3967.35	0.017
bin_237	0.0452265	22.41	0	k__Bacteria (UID203)	_Clostridium_sticklandii.fna	58	5.2799e-318	394161	32.66	110	3311	3583.28	0.015
bin_250	0.0198043	22.41	1.72	k__Bacteria (UID203)	Prevotella_paludivivens_DSM_17968_JCM_13650.fna	8	1.17e-38	330110	37.95	39	8169	8464.36	0.011
bin_229	0.0123117	21.74	0.62	o__Burkholderiales (UID4000)	Thiomonas_arsenitoxydans.fna	2	3.95e-09	436846	57.58	68	5104	6424.21	0.014
bin_107	0.0183114	21.55	0	k__Bacteria (UID203)	Comamonas_testosteroni_ATCC_11996.fna	13	9.13e-57	1585505	60.17	384	7558	4128.92	0.014
bin_204	0.0168445	21.55	0	k__Bacteria (UID203)	Aquaspirillum_serpens_DSM_68.fna	112	0	578740	50.13	126	5842	4593.17	0.013
bin_187	0.0103181	20.69	3.45	k__Bacteria (UID203)	Alistipes_finegoldii_CAG_68.fna	146	0	728063	59.56	51	19480	14275.8	0.011
bin_228	0.00615313	20.69	1.72	k__Bacteria (UID203)	Dialister_invisus_CAG_218.fna	38	2.92e-201	444797	38.68	31	9486	14348.3	0.01
bin_219	0.0664704	19.93	0	o__Clostridiales (UID1120)	_Clostridium_sticklandii.fna	70	0	505757	36.26	84	26724	6020.92	0.019
bin_256	0.00202836	19.91	0	k__Bacteria (UID203)	Eubacterium_ventriosum_ATCC_27560.fna	3	4.16e-14	306715	33.14	68	5042	4510.51	0.013
bin_184	0.0634629	19.83	5.17	k__Bacteria (UID203)	uncultured_bacterium.fna	3	7.25e-16	758645	58.81	182	5603	4168.38	0.014
bin_198	0.00773898	19.83	5.17	k__Bacteria (UID203)	Oscillospiraceae_bacterium_VE202_24.fna	17	3.39e-82	610112	59.01	150	2781	4067.41	0.014
bin_223	0.0259298	19.83	0	k__Bacteria (UID203)	Aquaspirillum_serpens_DSM_68.fna	66	0	476682	50.11	107	2936	4454.97	0.013
bin_245	0.0117184	19.28	1.72	k__Bacteria (UID203)	Acidovorax_avenae_subsp._avenae_ATCC_19860.fna	2	2.83e-09	352050	67.74	47	9459	7490.43	0.015
bin_236	0.00287503	18.97	1.72	k__Bacteria (UID203)	Streptococcus_thermophilus_LMD_9.fna	108	0	394437	40.41	89	2567	4431.88	0.013
bin_259	0.00244132	18.34	0.35	k__Bacteria (UID203)	Borrelia_garinii_BgVir.fna	1	5.02e-05	292269	54.33	55	3065	5313.98	0.012
bin_298	0.00153685	18.28	0	k__Bacteria (UID203)	Sutterella_wadsworthensis_2_1_59BFAA.fna	64	0	175231	62.9	47	9395	3728.32	0.014
bin_207	0.0117184	17.56	0	o__Clostridiales (UID1212)	Eubacterium_hallii_CAG_12.fna	136	0	564910	39.23	75	13009	7532.13	0.012
bin_249	0.00843997	17.24	0	k__Bacteria (UID203)	Pseudomonas_denitrificans_ATCC_13867.fna	2	2.52e-09	330186	61.67	42	1889	7861.57	0.013
bin_255	0.0488339	17.24	0	k__Bacteria (UID203)	Sheeppox_virus.fna	1	2.29e-05	307013	32.25	95	3064	3231.72	0.016
bin_196	0.0048213	16.67	0	k__Bacteria (UID203)	Desulfobulbus_propionicus_DSM_2032.fna	2	8.04e-09	652331	59.09	143	3702	4561.76	0.013
bin_238	0.10027	16.67	0	root (UID1)	Acidovorax_sp._JHL_3.fna	82	0	389726	63.19	108	2667	3608.57	0.018
bin_172	0.0114887	16.38	0	k__Bacteria (UID203)	Thauera_terpenica_58Eu.fna	128	0	925734	65.26	251	3856	3688.18	0.015
bin_176	0.0154678	15.79	0	k__Bacteria (UID203)	Nitrosomonas_sp._Is79A3.fna	4	3.09e-17	899604	43.62	182	4717	4942.88	0.014
bin_174	0.00735235	15.67	0	k__Bacteria (UID203)	Burkholderia_thailandensis_2002721643.fna	2	1.67e-08	915009	64.08	262	2597	3492.4	0.016
bin_257	0.00263681	15.52	0	k__Bacteria (UID203)	Bacteroides_salanitronis_DSM_18170.fna	1	8.09e-06	302088	41.27	73	8836	4138.19	0.013
bin_221	0.00291581	15.18	0	o__Clostridiales (UID1212)	Ruminococcus_sp._CAG_177.fna	2	4.04e-09	486577	53.19	79	3232	6159.2	0.012
bin_242	0.00216373	14.83	0	k__Bacteria (UID203)	Lactococcus_lactis.fna	1	1.43e-05	364929	58.94	41	11027	8900.71	0.01
bin_273	0.0024436	14.77	0	o__Clostridiales (UID1212)	Eubacterium_sp._CAG_180.fna	119	0	240901	44.31	13	18489	18530.8	0.011
bin_222	0.00339662	13.95	0	k__Bacteria (UID203)	Odoribacter_sp._N54.MGS_14.fna	144	0	478917	45.34	98	4255	4886.91	0.012
bin_241	0.0680239	13.84	0	f__Lachnospiraceae (UID1286)	Eubacterium_rectale_CAG_36.fna	85	0	369401	41.2	67	8420	5513.45	0.017
bin_160	0.0339702	13.79	0	k__Bacteria (UID203)	Escherichia_coli.fna	239	0	1113975	50.63	98	15792	11367.1	0.01
bin_210	0.0627571	13.79	0	k__Bacteria (UID203)	Acinetobacter_towneri_DSM_14962_CIP_107472.fna	65	0	558346	41.84	144	4351	3877.4	0.014
bin_212	0.0987318	13.79	0	k__Bacteria (UID203)	Ralstonia_pickettii_DTP0602.fna	3	2.55e-13	540860	64.41	159	3135	3401.64	0.017
bin_231	0.105357	13.79	1.72	k__Bacteria (UID203)	Acidovorax_sp._JHL_3.fna	77	0	423080	63.04	110	2525	3846.18	0.019
bin_243	0.00403418	13.79	0	k__Bacteria (UID203)	Clostridium_sp._CAG_352.fna	126	0	359597	34.86	89	6502	4040.42	0.014
bin_341	0.000941263	13.79	0	k__Bacteria (UID203)	Firmicutes_bacterium_CAG_103.fna	30	4.96e-171	120382	65.14	36	2516	3343.94	0.016
bin_251	0.00217009	13.07	0	k__Bacteria (UID203)	Burkholderia_phenoliruptrix_BR3459a.fna	1	5.25e-05	326986	49.38	50	11119	6539.72	0.011
bin_181	0.020261	12.93	0	k__Bacteria (UID203)	Acinetobacter_bouvetii_DSM_14964_CIP_107468.fna	103	0	810955	47.93	171	3131	4742.43	0.013
bin_258	0.00442629	12.93	0	k__Bacteria (UID203)	Clostridium_sp._CAG_352.fna	124	0	298977	38.12	75	5796	3986.36	0.013
bin_239	0.0275618	12.5	0	root (UID1)	Enterococcus_saccharolyticus_ATCC_43076.fna	2	2.92e-09	385267	46.44	94	3622	4098.59	0.015
bin_240	0.0259641	12.5	1.79	k__Bacteria (UID203)	Faecalibacterium_cf._prausnitzii_KLE1255.fna	101	0	380667	58.73	54	5933	7049.39	0.013
bin_216	0.00327465	12.2	0	o__Clostridiales (UID1125)	Staphylococcus_lugdunensis_N920143.fna	1	9.83e-05	518902	37.75	63	7145	8236.54	0.011
bin_280	0.00189215	12.07	0	k__Bacteria (UID203)	Eubacterium_sp._CAG_180.fna	99	0	226434	40.78	26	15789	8709	0.01
bin_301	0.000994852	12.07	0	k__Bacteria (UID203)	Mycobacterium_phage_AnnaL29.fna	1	9.16e-06	165148	55.12	32	4989	5160.88	0.012
bin_310	0.00316174	12.07	0	k__Bacteria (UID203)	Chlorobium_phaeovibrioides_DSM_265.fna	1	3.28e-05	155500	51.12	38	3845	4092.11	0.013
bin_270	0.00157245	11.89	0	o__Clostridiales (UID1120)	Streptococcus_suis_ST1.fna	1	4.98e-05	245440	37.57	51	15601	4812.55	0.013
bin_267	0.00316196	11.38	0	k__Bacteria (UID203)	Akkermansia_muciniphila_CAG_154.fna	61	0	255232	55.83	12	21987	21269.3	0.009
bin_200	0.095816	10.34	1.72	k__Bacteria (UID203)	Comamonas_granuli_NBRC_101663.fna	3	2.6e-13	597279	64.31	176	3053	3393.63	0.017
bin_260	0.00720937	10.34	0	k__Bacteria (UID203)	Prevotella_sp._CAG_386.fna	81	0	288600	48.22	61	3924	4731.15	0.012
bin_329	0.136489	10.34	0	k__Bacteria (UID203)	Arcobacter_sp._AF1028.fna	3	3.85e-15	132297	27.82	40	2623	3307.43	0.015
bin_332	0.00270418	10.34	0	k__Bacteria (UID203)	Mesorhizobium_phagevB_MloP_Lo5R7ANS.fna	1	7.65e-06	127528	55.05	26	8929	4904.92	0.011
bin_365	0.0232608	10.34	0	k__Bacteria (UID203)	Bacteroides_graminisolvens_DSM_19988_JCM_15093.fna	19	8.95e-106	107154	39.92	29	2739	3694.97	0.013
bin_230	0.0130584	10.22	0	k__Bacteria (UID2569)	Paludibacter_propionicigenes_WB4.fna	2	3.74e-09	424604	40.17	38	26074	11173.8	0.01
bin_254	0.00895064	9.23	0	k__Bacteria (UID203)	Comamonas_aquatica.fna	3	4.69e-14	312362	61.69	39	10582	8009.28	0.015
bin_220	0.017626	8.97	2.74	k__Bacteria (UID203)	Ralstonia_solanacearum_Po82.fna	1	9.92e-05	498658	59.5	108	8305	4617.2	0.014
bin_158	0.0791369	8.33	0	root (UID1)	Pseudomonas_alcaligenes_NBRC_14159.fna	4	8.2e-17	1148575	68	278	11990	4131.56	0.017
bin_224	0.00316427	8.33	0	root (UID1)	Gulosibacter_molinativorax_DSM_13485.fna	2	4.41e-09	470605	59.22	15	103391	31373.7	0.01
bin_234	0.0283884	8.33	0	root (UID1)	Pseudomonas_caeni_DSM_24390.fna	19	1.81e-95	412641	49.16	101	2890	4085.55	0.014
bin_253	0.00490212	8.33	4.17	root (UID1)	Bacteroides_plebeius_CAG_211.fna	49	4.46e-269	315140	46.83	67	7937	4703.58	0.012
bin_283	0.00089062	8.33	0	root (UID1)	Kocuria_palustris_PEL.fna	2	1.09e-09	221394	66.66	5	35260	44278.8	0.005
bin_352	0.0203644	8.33	0	root (UID1)	_Clostridium_sticklandii.fna	27	5.49e-153	116498	34.87	34	2786	3426.41	0.014
bin_304	0.00103667	7.93	0	k__Bacteria (UID203)	Falconid_herpesvirus_1.fna	1	2.06e-05	162724	68.86	49	4183	3320.9	0.015
bin_333	0.0039982	7.89	0	k__Bacteria (UID203)	Lachnospiraceae_bacterium_CAG_25.fna	40	1.54e-231	126371	38.09	11	27130	11488.3	0.015
bin_327	0.000927576	7.76	0	k__Bacteria (UID203)	Chryseobacterium_haifense_DSM_19056.fna	2	4.35e-10	135991	38.86	38	2515	3578.71	0.013
bin_235	0.522385	6.9	4.39	k__Bacteria (UID203)	Arcobacter_cibarius_LMG_21996.fna	6	3.32e-28	412450	27.79	83	3818	4969.28	0.02
bin_322	0.0241681	6.9	0	k__Bacteria (UID203)	Brachymonas_chironomi_DSM_19884.fna	2	4.71e-10	142763	60.87	34	2674	4198.91	0.018
bin_347	0.000555478	6.9	0	k__Bacteria (UID203)	Paracoccus_halophilus.fna	4	1.98e-20	119110	66.57	3	63785	39703.3	0.006
bin_285	0.00996509	6.82	0	k__Bacteria (UID203)	Zymomonas_mobilis_subsp._mobilis_ZM4_ATCC_31821.fna	1	6.16e-06	216097	40.3	33	4431	6548.39	0.015
bin_265	0.0163918	6.19	0	k__Bacteria (UID203)	Prevotella_paludivivens_DSM_17968_JCM_13650.fna	5	4.46e-24	264204	37.88	48	6734	5504.25	0.013
bin_378	0.0226194	6.14	0	k__Bacteria (UID203)	Eubacterium_rectale_CAG_36.fna	38	1.27e-222	101032	43.65	27	3505	3741.93	0.012
bin_264	0.00241537	6.03	0	k__Bacteria (UID203)	Chryseobacterium_haifense_DSM_19056.fna	3	2.77e-14	264324	39.49	63	3018	4195.62	0.013
bin_371	0.00722545	6.03	0	k__Bacteria (UID203)	Acinetobacter_towneri_DSM_14962_CIP_107472.fna	16	2.4e-88	104214	41.18	14	4446	7443.86	0.014
bin_206	0.00662059	5.36	0	k__Bacteria (UID203)	Faecalibacterium_sp._CAG_82.fna	191	0	567159	61.18	140	2725	4051.14	0.014
bin_293	0.0156855	5.17	0	k__Bacteria (UID203)	Pelagibacterium_halotolerans_B2.fna	1	4.4e-05	203324	49.31	46	11166	4420.09	0.012
bin_320	0.00103195	5.17	0	k__Bacteria (UID203)	Mycoplasma_mycoides_subsp._mycoides_SC_str._PG1.fna	1	2.96e-05	145795	31.83	37	2788	3940.41	0.015
bin_353	0.037655	5.17	0	k__Bacteria (UID203)	Laribacter_hongkongensis_HLHK9.fna	2	3.14e-10	114294	60.83	33	5517	3463.45	0.018
bin_281	0.00292433	4.56	0	f__Flavobacteriaceae (UID2817)	Flavobacterium_sp._AED.fna	3	1.9e-14	225937	34.99	13	20181	17379.8	0.01
bin_244	0.210182	4.26	0	k__Bacteria (UID203)	Acidovorax_temperans.fna	14	1.91e-69	356715	59.76	71	3107	5024.15	0.021
bin_83	0.0638415	4.17	0	root (UID1)	Aeromonas_allosaccharophila.fna	95	0	1804779	61.5	438	2625	4120.5	0.014
bin_104	0.135316	4.17	0	root (UID1)	Bacteroides_ovatus_CAG_22.fna	95	0	1604847	41.95	360	3181	4457.91	0.014
bin_163	0.0690442	4.17	0	root (UID1)	Bacteroides_ovatus_CAG_22.fna	123	0	1063238	42.08	113	5493	9409.19	0.012
bin_171	0.0545795	4.17	0	root (UID1)	Bacteroides_ovatus_CL03T12C18.fna	78	0	933334	42.22	93	7534	10035.9	0.012
bin_262	0.0245805	4.17	0	root (UID1)	Acinetobacter_sp._MDS7A.fna	27	1.64e-143	273777	38.84	66	9382	4148.14	0.013
bin_263	0.0027733	4.17	0	root (UID1)	Clostridium_sp._CAG_58.fna	2	1.6e-09	272392	48.82	68	3283	4005.76	0.013
bin_266	0.00305056	4.17	0	root (UID1)	Francisella_tularensis_subsp._tularensis_TI0902.fna	1	5.24e-05	262162	36.83	69	3250	3799.45	0.014
bin_268	0.00355235	4.17	0	root (UID1)	Desulfovibrio_desulfuricans_subsp._desulfuricans_str._ATCC_27774.fna	5	3.52e-24	254746	60.71	71	3561	3587.97	0.014
bin_277	0.00543731	4.17	0	root (UID1)	Prevotella_sp._CAG_386.fna	49	7.85e-276	227484	45.74	45	6489	5055.2	0.012
bin_290	0.00240822	4.17	0	root (UID1)	Aeromonas_salmonicida_subsp._salmonicida_A449.fna	1	4.51e-05	207176	58.15	58	2931	3572	0.014
bin_296	0.00151498	4.17	0	root (UID1)	Thermosynechococcus_sp._NK55a.fna	1	4.04e-05	191087	54.5	34	4633	5620.21	0.011
bin_337	0.0037886	4.17	0	root (UID1)	Adlercreutzia_equolifaciens_DSM_19450.fna	1	2.7e-05	123884	66.2	17	13182	7287.29	0.016
bin_348	0.00735387	4.17	0	root (UID1)	Mycobacterium_abscessus_subsp._bolletii_INCQS_00594.fna	2	3.76e-11	118533	61.28	28	3354	4233.32	0.013
bin_355	0.00266952	4.17	0	root (UID1)	Solibacillus_silvestris_StLB046.fna	1	2.51e-05	113487	49.57	25	2879	4539.48	0.012
bin_215	0.102267	4.08	0	k__Bacteria (UID203)	Acidovorax_sp._JHL_3.fna	28	8.56e-142	521745	65.52	134	2640	3893.62	0.015
bin_302	0.0284919	3.84	0.06	c__Betaproteobacteria (UID3888)	Pseudogulbenkiania_sp._MAI_1.fna	2	6.39e-10	163188	60.7	43	2992	3795.07	0.02
bin_316	0.00159893	3.51	0	k__Bacteria (UID203)	Clostridium_sp._CAG_7.fna	40	1.45e-228	148842	44.83	39	2873	3816.46	0.013
bin_165	0.0593436	3.45	0	k__Bacteria (UID203)	Acidovorax_sp._KKS102.fna	26	4.37e-124	1010680	65.36	264	3301	3828.33	0.016
bin_342	0.0188592	3.45	0	k__Bacteria (UID203)	Pusillimonas_sp._T7_7.fna	1	2.65e-05	120249	61.24	33	2014	3643.91	0.017
bin_363	0.000790378	3.45	0	k__Bacteria (UID203)	Enterobacter_aerogenes_KCTC_2190.fna	1	2.42e-05	108791	59.74	29	4351	3751.41	0.013
bin_376	0.000572767	3.45	0	k__Bacteria (UID203)	Bifidobacterium_thermacidophilum_subsp._porcinum.fna	35	5.37e-204	101625	60.31	4	41408	25406.2	0.007
bin_194	0.00836696	2.87	0	c__Deltaproteobacteria (UID3217)	Tolumonas_auensis_DSM_9187.fna	7	9.71e-32	658427	41.2	116	5599	5676.09	0.013
bin_182	0.0222662	2.59	0	k__Bacteria (UID203)	Yoka_poxvirus.fna	1	3.27e-05	797253	54.82	119	4301	6699.61	0.013
bin_356	0.0237739	2.59	0	k__Bacteria (UID203)	Rozella_allomycis.fna	1	2.48e-06	113396	33.27	29	2925	3910.21	0.018
bin_276	0.0218415	2.08	0	root (UID1)	Pantoea_sp._PSNIH2.fna	10	2.67e-50	232746	63.92	50	5639	4654.92	0.015
bin_269	0.306414	2.02	0.34	f__Moraxellaceae (UID4680)	Acinetobacter_baumannii.fna	25	1.66e-156	246620	37.16	58	2853	4252.07	0.02
bin_272	0.00101116	1.72	0	k__Bacteria (UID203)	Rhizobium_leguminosarum_bv._trifolii_WSM1689.fna	3	1.97e-14	241650	66.37	5	37813	48330	0.005
bin_300	0.0495401	1.72	0	k__Bacteria (UID203)	Acidovorax_sp._JHL_3.fna	19	3.68e-102	168160	62.26	46	3699	3655.65	0.016
bin_308	0.00654301	1.72	0	k__Bacteria (UID203)	Methylibium_sp._T29_B.fna	2	6.89e-11	158192	61.02	32	21985	4943.5	0.013
bin_346	0.00343154	1.72	0	k__Bacteria (UID203)	Pseudomonas_aeruginosa.fna	2	1.61e-11	119274	49.61	24	5501	4969.75	0.012
bin_284	0.134725	1.59	0	o__Flavobacteriales (UID2815)	Acinetobacter_johnsonii_SH046.fna	14	2.38e-72	216985	36.57	52	4210	4172.79	0.023
bin_278	0.0395605	0.86	0	k__Bacteria (UID203)	Arcobacter_butzleri_7h1h.fna	3	1.71e-14	226706	27.14	52	3348	4359.73	0.016
bin_318	0.0508555	0.47	0	k__Bacteria (UID203)	Aeromonas_salmonicida_subsp._salmonicida.fna	1	1.93e-06	148393	45.89	29	4811	5117	0.017
bin_368	0.00129192	0.46	0	root (UID1)				106264	43.79	24	4085	4427.67	0.012
bin_351	0.00122381	0.33	0	k__Bacteria (UID203)	Pseudomonas_phage_phiKZ.fna	1	1.87e-05	116753	31.05	26	19044	4490.5	0.014
bin_334	0.00470227	0.31	0	k__Bacteria (UID203)				124480	40.28	17	20623	7322.35	0.011
bin_199	0.0232095	0	0	root (UID1)	Phycisphaera_mikurensis_NBRC_102666.fna	1	0.000117814	599921	54.17	85	17268	7057.89	0.012
bin_203	0.0039663	0	0	root (UID1)	Chryseobacterium_haifense_DSM_19056.fna	3	2.2e-13	581471	37.11	129	5028	4507.53	0.013
bin_208	0.0203612	0	0	root (UID1)	Burkholderia_sp._M701.fna	1	6.48e-05	558918	57.94	61	4048	9162.59	0.011
bin_226	0.00401569	0	0	root (UID1)	Carnobacterium_sp._N15.MGS_207.fna	158	0	451824	46.82	55	9330	8214.98	0.011
bin_227	0.00776896	0	0	root (UID1)	Advenella_kashmirensis_WT001.fna	1	9.24e-05	447985	51.83	126	3288	3555.44	0.014
bin_232	0.0243483	0	0	root (UID1)	Tolumonas_auensis_DSM_9187.fna	3	1.04e-13	421243	46.48	92	8024	4578.73	0.013
bin_233	0.0266412	0	0	root (UID1)	Bacteroides_sp._3_1_23.fna	37	5.78e-194	418257	41.37	41	10386	10201.4	0.011
bin_246	0.0154862	0	0	root (UID1)	Faecalibacterium_sp._CAG_82.fna	13	1.01e-64	350355	63.01	79	3398	4434.87	0.013
bin_247	0.00257887	0	0	root (UID1)	Firmicutes_bacterium_CAG_56.fna	107	0	343448	46.82	65	3505	5283.82	0.012
bin_248	0.00637433	0	0	root (UID1)	Bacteroides_fragilis.fna	68	0	338544	45.22	26	14365	13020.9	0.01
bin_252	0.0894285	0	0	root (UID1)	Enhydrobacter_aerosaccus_SK60.fna	11	1.87e-54	316307	39.82	82	6225	3857.4	0.021
bin_271	0.00178311	0	0	root (UID1)	Comamonas_thiooxydans.fna	2	1.38e-09	241875	72.17	43	18122	5625	0.014
bin_274	0.021874	0	0	root (UID1)	Thermococcus_sp._AM4.fna	1	4.88e-05	239152	60.99	29	13416	8246.62	0.016
bin_275	0.00188347	0	0	root (UID1)	Acinetobacter_baumannii_BJAB07104.fna	1	5e-05	233096	34.48	66	5428	3531.76	0.015
bin_279	0.00484813	0	0	root (UID1)	Pseudomonas_entomophila_L48.fna	5	2.47e-24	226472	68.91	19	12201	11919.6	0.012
bin_282	0.018879	0	0	root (UID1)	Acidovorax_sp._KKS102.fna	3	1.89e-14	222143	59.36	50	2675	4442.86	0.014
bin_286	0.0597193	0	0	root (UID1)	Bacteroides_vulgatus_CAG_6.fna	23	5.41e-123	213848	43.19	57	3303	3751.72	0.014
bin_287	0.0943118	0	0	root (UID1)	Prevotella_stercorea_DSM_18206.fna	40	7.99e-223	211798	46.46	25	6613	8471.92	0.019
bin_288	0.000746502	0	0	root (UID1)	Crotaphatrema_lamottei.fna	1	3.6e-06	211704	23.16	5	32191	42340.8	0.006
bin_289	0.00643067	0	0	root (UID1)	Parabacteroides_merdae_CAG_48.fna	32	1.81e-175	209268	47.59	45	4086	4650.4	0.013
bin_291	0.0454824	0	0	root (UID1)	Bacteroides_vulgatus_CAG_6.fna	27	2.21e-146	206784	39.9	59	2808	3504.81	0.014
bin_292	0.00543348	0	0	root (UID1)	Trachydiscus_minutus.fna	2	1.48e-10	204512	56.92	39	4263	5243.9	0.012
bin_294	0.00343797	0	0	root (UID1)	Rhodococcus_erythropolis_CCM2595.fna	1	4.48e-05	203203	46.44	44	4820	4618.25	0.012
bin_295	0.0356701	0	0	root (UID1)	Chryseobacterium_haifense_DSM_19056.fna	12	6.47e-62	199167	34.09	35	4508	5690.49	0.02
bin_297	0.00156604	0	0	root (UID1)	Vibrio_phage_nt_1.fna	1	2.39e-05	182240	44.07	43	3337	4238.14	0.012
bin_299	0.0322287	0	0	root (UID1)	Acidovorax_sp._KKS102.fna	4	8.84e-20	173728	61.54	25	8262	6949.12	0.019
bin_303	0.00419951	0	0	root (UID1)	Lactococcus_lactis.fna	2	1.45e-12	163006	37	23	18223	7087.22	0.014
bin_305	0.00236289	0	0	root (UID1)	Mycobacterium_abscessus_subsp._bolletii_str._GO_06.fna	2	6.39e-10	162703	67.46	12	13039	13558.6	0.01
bin_306	0.0345656	0	0	root (UID1)	Bacteroidales_bacterium_ph8.fna	35	6.25e-197	162131	49.91	17	41979	9537.12	0.015
bin_307	0.00273847	0	0	root (UID1)	Clostridium_perfringens.fna	1	2.52e-06	159171	54.64	42	3249	3789.79	0.013
bin_309	0.00254974	0	0	root (UID1)	Clostridiales_bacterium_VE202_13.fna	14	3.07e-74	156956	51.32	24	3857	6539.83	0.012
bin_311	0.0043008	0	0	root (UID1)	Acinetobacter_bouvetii_DSM_14964_CIP_107468.fna	2	5.63e-10	154402	55.9	41	3065	3765.9	0.014
bin_312	0.0354243	0	0	root (UID1)	Acidovorax_temperans.fna	3	6.25e-15	152343	58.57	12	48946	12695.2	0.014
bin_313	0.0712302	0	0	root (UID1)	Arcobacter_butzleri_JV22.fna	6	1.59e-30	151969	26.18	46	3589	3303.67	0.016
bin_314	0.00272605	0	0	root (UID1)	Faecalitalea_cylindroides_T2_87.fna	6	1.38e-30	149966	45.27	35	11559	4284.74	0.013
bin_315	0.000960968	0	0	root (UID1)	Acidaminococcus_sp._BV3L6.fna	72	0	149712	50.84	36	8020	4158.67	0.012
bin_317	0.0103401	0	0	root (UID1)	Aeromonas_australiensis.fna	5	3.02e-25	148393	49.92	19	11241	7810.16	0.012
bin_319	0.0023876	0	0	root (UID1)	Clostridium_sp._CAG_433.fna	1	3e-05	146186	52.19	21	4469	6961.24	0.011
bin_321	0.00361249	0	0	root (UID1)	Paracoccus_denitrificans_PD1222.fna	1	2.71e-05	145578	60.55	17	9208	8563.41	0.012
bin_323	0.0010404	0	0	root (UID1)	Selenomonas_bovis_8_14_1.fna	28	9.97e-157	142475	63.52	37	3084	3850.68	0.015
bin_324	0.0353994	0	0	root (UID1)	Enterobacter_cloacae.fna	2	1.85e-12	137850	43.27	25	10147	5514	0.02
bin_325	0.00864065	0	0	root (UID1)	Thermomonas_fusca_DSM_15424.fna	7	4.16e-36	137283	57.37	27	8114	5084.56	0.013
bin_326	0.0018048	0	0	root (UID1)	Pseudomonas_pseudoalcaligenes_CECT_5344.fna	4	3.43e-20	136584	56.91	27	4497	5058.67	0.012
bin_328	0.0195942	0	0	root (UID1)	Bacteroides_graminisolvens_DSM_19988_JCM_15093.fna	4	3e-20	132993	36.5	33	3043	4030.09	0.013
bin_330	0.0243905	0	0	root (UID1)	Aeromonas_media.fna	11	2.48e-58	129398	57.5	24	14227	5391.58	0.02
bin_331	0.00381557	0	0	root (UID1)	Alicycliphilus_sp._CRZ1.fna	4	2.59e-20	128947	68.8	12	20438	10745.6	0.012
bin_335	0.0046565	0	0	root (UID1)	Aquaspirillum_serpens_DSM_68.fna	5	1.18e-25	124424	50.5	22	6163	5655.64	0.011
bin_336	0.00271995	0	0	root (UID1)	Firmicutes_bacterium_CAG_24.fna	8	6.83e-42	123990	44.54	22	3980	5635.91	0.013
bin_338	0.00129835	0	0	root (UID1)	Tolumonas_auensis_DSM_9187.fna	2	3.69e-10	123883	46.7	31	2663	3996.23	0.013
bin_339	0.0251132	0	0	root (UID1)	Aeromonas_media_WS.fna	6	2.28e-37	121775	52.66	21	4709	5798.81	0.023
bin_340	0.00469743	0	0	root (UID1)	Thioalkalivibrio_sulfidiphilus_HL_EbGr7.fna	1	2.66e-05	120936	55.08	10	21463	12093.6	0.011
bin_343	0.0147147	0	0	root (UID1)	Acinetobacter_baumannii_Naval_18.fna	9	3.91e-51	119813	41.39	21	7782	5705.38	0.014
bin_344	0.0307422	0	0	root (UID1)	Acidovorax_temperans.fna	3	3.09e-15	119649	61.07	18	4826	6647.17	0.02
bin_345	0.00480544	0	0	root (UID1)	Aeromonas_simiae.fna	4	2.01e-20	119569	56.29	11	16521	10869.9	0.012
bin_349	0.00180508	0	0	root (UID1)	Corynebacterium_terpenotabidum_Y_11.fna	1	2.57e-05	117955	59.91	10	17333	11795.5	0.01
bin_350	0.0045287	0	0	root (UID1)	Escherichia_coli_str._K_12_substr._MDS42.fna	31	5.1e-177	117399	51.87	10	16051	11739.9	0.009
bin_354	0.00144942	0	0	root (UID1)	Pseudomonas_putida_CSV86.fna	3	2.73e-15	113752	52.8	19	12962	5986.95	0.012
bin_357	0.00200689	0	0	root (UID1)	BRC1_bacterium_SCGC_AAA257_C11.fna	1	2.45e-05	113068	59.62	27	4881	4187.7	0.012
bin_358	0.0044266	0	0	root (UID1)	Alistipes_putredinis_DSM_17216.fna	8	3.23e-42	112947	45.19	18	14055	6274.83	0.012
bin_359	0.00474839	0	0	root (UID1)	Comamonas_sp._7D_2.fna	1	1.31e-05	111706	67.21	14	9796	7979	0.011
bin_360	0.0254607	0	0	root (UID1)	Trachydiscus_minutus.fna	2	8.64e-11	111590	55.52	15	9207	7439.33	0.013
bin_361	0.000712224	0	0	root (UID1)	Clostridium_sp._CAG_1000.fna	2	2.61e-10	110495	34.79	24	7156	4603.96	0.013
bin_362	0.00989889	0	0	root (UID1)	Pseudomonas_putida.fna	3	4.47e-17	108933	59.28	24	5208	4538.88	0.014
bin_364	0.00172406	0	0	root (UID1)	Serratia_marcescens.fna	1	2.63e-06	107167	50.76	19	1669	5640.37	0.014
bin_366	0.00162619	0	0	root (UID1)	Acidovorax_temperans.fna	2	2.82e-10	106948	51.66	22	5244	4861.27	0.012
bin_367	0.00338099	0	0	root (UID1)	Pseudomonas_aeruginosa.fna	1	5.53e-06	106415	49.86	20	3583	5320.75	0.012
bin_369	0.00501917	0	0	root (UID1)	Acidovorax_sp._JS42.fna	2	2.77e-10	106120	65.4	25	3376	4244.8	0.014
bin_370	0.0135238	0	0	root (UID1)	Bacteroides_caccae_CL03T12C61.fna	21	1.01e-117	105474	44.08	5	57383	21094.8	0.014
bin_372	0.00281913	0	0	root (UID1)	Faecalibacterium_prausnitzii_A2_165.fna	4	1.09e-20	102988	53.44	16	5480	6436.75	0.012
bin_373	0.0228528	0	0	root (UID1)	Anomodon_attenuatus.fna	1	1.18e-05	102944	38.68	23	1775	4475.83	0.017
bin_374	0.0144543	0	0	root (UID1)	Escherichia_coli.fna	22	5.1e-145	102360	49.6	12	28971	8530	0.019
bin_375	0.00145352	0	0	root (UID1)	Bacillus_thuringiensis_serovar_chinensis_CT_43.fna	7	7.04e-39	102209	43.13	24	8334	4258.71	0.013
bin_377	0.00318393	0	0	root (UID1)	Providencia_stuartii.fna	9	3.09e-62	101432	54.14	17	2705	5966.59	0.011
bin_379	0.0204356	0	0	root (UID1)	Bacteroides_eggerthii_DSM_20697.fna	23	3.2e-130	100598	49.87	11	17924	9145.27	0.012
